# From Black Box to Biological Insight: AttentioFuse Unlocks Multi-Omics Dynamics in Lung Cancer

**DOI:** 10.1101/2025.07.23.665084

**Authors:** Yuhang Huang, Yungang He, Lei Liu, Fan Zhong

**Affiliations:** Institutes of Biomedical Sciences, Fudan University, 131 Dongan Road, Shanghai, Shanghai 200032, China; Intelligent Medicine Institute, Fudan University, Shanghai 200032, China; Shanghai Institute of Infectious Disease and Biosecurity, Fudan University, Shanghai 200032, China; Shanghai Institute of Stem Cell Research and Clinical Translation, Shanghai 200120, China

**Keywords:** interpretable deep learning framework, mid-fusion strategy, multi-omics, hierarchical attention mechanisms, NSCLC

## Abstract

Lung adenocarcinoma (LUAD) and squamous cell carcinoma (LUSC), the major subtypes of non-small cell lung cancer (NSCLC), exhibit distinct molecular landscapes that demand precision in prognosis and therapy. While deep learning models achieve high predictive accuracy, their “black-box” nature limits clinical translation. To address this, we propose AttentioFuse, an interpretable deep learning framework employing a Reactome-guided mid-fusion strategy for multi-omics integration. AttentioFuse innovates through three pillars: (1) dual-phase learning to preserve omics-specific patterns via independent sub-networks, (2) hierarchical attention mechanisms (cross-omics, feature-level, and fusion-layer) to dynamically quantify layer contributions, and (3) integrated explainability combining DeepSHAP and global attention weights for gene-to-pathway interpretation. Evaluated on TCGA LUAD/LUSC cohorts, AttentioFuse matches state-of-the-art performance in TNM staging, while uncovering actionable biological insights. The framework validates pan-NSCLC mechanisms like AKT/mTOR metabolic control and histology-divergent Notch signaling roles, while revealing novel pathways—developmental reactivation (T-stage), microbiota-driven metastasis (M-stage), and ECM remodeling—providing testable hypotheses for progression and personalized therapy. Crucially, AttentioFuse bridges computational predictions to clinical practice by proposing molecularly-guided combination therapies. This paradigm shifts toward interpretable-aware AI advances oncology by transforming black-box predictions into biologically grounded decision-support tools.
