## Supplemental Table 1 for "From Black Box to Biological Insight: AttentioFuse Unlocks Multi-Omics Dynamics in Lung Cancer"

### Sheet: Sheet1
Supplementary Table S1. Complete Performance Benchmarking Results for TNM Staging Prediction. This table presents the full performance benchmarking results, expanding upon the summarized data in Table 1. It includes Accuracy and F1-score metrics for six machine learning models: IntegratalNet, AttentioFuse, Multilayer Perceptron (MLP), Random Forest, Logistic Regression, and the excluded models, G…
table 1		IntegratalNet	AttentioFuse	MLP	Random Forest	Logistic Regression
LUAD	T	0.91/0.91	0.92/0.94	0.96/0.96	0.95/0.95	0.92/0.95
	N	0.75/0.76	0.73/0.75	0.84/0.84	0.79/0.79	0.73/0.69
	M	0.99/0.99	0.99/0.99	0.99/1	0.99/1	0.94/0.93
LUSC	T	0.97/0.97	0.96/0.93	0.98/0.98	0.98/0.98	0.85/0.82
	N	0.81/0.81	0.80/0.80	0.89/0.88	0.89/0.89	0.82/0.79
	M	0.99/1	0.99/0.98	0.99/1	0.98/1	0.98/1
		IntegratalNet			AttentioFuse			MLP			Random Forest			Logistic Regression			Gradient Boosting			Naive Bayes
Muti-omics		precision	recall	f1	precision	recall	f1	precision	recall	f1	precision	recall	f1	precision	recall	f1	precision	recall	f1	precision	recall	f1
LUAD	T	0.91	0.91	0.91	0.92	0.95	0.94	0.96	0.96	0.96	0.95	0.95	0.95	0.92	0.85	0.91	0.94	0.95	0.98	0.84	0.7	0.82
	N	0.75	0.75	0.76	0.73	0.76	0.75	0.84	0.84	0.84	0.79	0.78	0.79	0.73	0.59	0.69	0.79	0.77	0.88	0.85	0.8	0.84
	M	0.99	0.99	0.99	0.99	0.99	0.99	0.99	0.99	1	0.99	1	0.99	0.94	0.9	0.94	0.99	0.99	0.99	0.99	1	0.99
LUSC	T	0.97	0.97	0.97	0.96	0.93	0.93	0.98	0.98	0.98	0.98	1	0.98	0.85	0.7	0.83	0.98	1	0.98	0.95	0.92	0.95
	N	0.81	0.81	0.81	0.8	0.8	0.8	0.88	0.88	0.88	0.89	0.89	0.89	0.82	0.7	0.8	0.83	0.89	0.84	0.93	0.98	0.93
	M	0.99	0.99	0.99	0.99	1	0.98	0.98	1	1	0.98	1	1	0.98	0.97	0.98	0.98	1	0.98	1	1	1
		Sparse NN with prior knowledge			MLP			Random Forest			Logistic Regression			Gradient Boosting			Naive Bayes
Transcriptome		precision	recall	f1	precision	recall	f1	precision	recall	f1	precision	recall	f1	precision	recall	f1	precision	recall	f1
LUAD	T	0.93	0.93	0.93	0.94	0.94	0.94	0.99	1	0.99	0.95	0.91	0.94	0.96	0.95	0.96	0.91	0.85	0.91
	N	0.65	0.64	0.63	0.73	0.72	0.72	0.76	0.72	0.75	0.77	0.67	0.74	0.79	0.74	0.78	0.65	0.48	0.58
	M	0.99	0.99	0.99	0.99	0.99	1	0.99	0.99	1	0.99	0.99	1	0.99	1	0.99	0.98	0.97	0.98
LUSC	T	0.71	0.71	0.71	0.89	0.89	0.89	0.98	0.98	0.98	0.92	0.94	0.91	0.94	0.95	0.94	0.85	0.85	0.85
	N	0.72	0.7	0.7	0.82	0.8	0.8	0.78	0.7	0.76	0.81	0.68	0.78	0.84	0.8	0.84	0.71	0.55	0.66
	M	1	1	1	1	1	1	0.98	1	0.98	1	1	1	0.96	0.95	0.96	0.99	1	0.99
		Sparse NN with prior knowledge			MLP			Random Forest			Logistic Regression			Gradient Boosting			Naive Bayes
CNV		precision	recall	f1	precision	recall	f1	precision	recall	f1	precision	recall	f1	precision	recall	f1	precision	recall	f1
LUAD	T	0.87	0.87	0.87	0.93	0.93	0.93	0.89	0.88	0.9	0.87	0.77	0.85	0.88	0.84	0.88	0.64	0.69	0.58
	N	0.78	0.78	0.78	0.78	0.78	0.78	0.75	0.71	0.74	0.73	0.65	0.73	0.76	0.69	0.74	0.61	0.47	0.55
	M	0.97	0.99	0.99	0.99	0.99	1	0.98	1	0.98	0.96	0.93	0.95	0.97	0.95	0.97	0.71	0.66	0.7
LUSC	T	0.87	0.86	0.86	0.92	0.92	0.92	0.88	0.83	0.87	0.92	0.85	0.92	0.91	0.85	0.9	0.67	0.54	0.62
	N	0.66	0.66	0.66	0.79	0.79	0.79	0.78	0.8	0.78	0.73	0.7	0.72	0.83	0.83	0.83	0.63	0.48	0.56
	M	1	1	1	1	1	1	1	1	1	0.99	0.98	0.99	1	1	1	0.98	0.96	0.98
		Sparse NN with prior knowledge			MLP			Random Forest			Logistic Regression			Gradient Boosting			Naive Bayes
SNV		precision	recall	f1	precision	recall	f1	precision	recall	f1	precision	recall	f1	precision	recall	f1	precision	recall	f1
LUAD	T	0.95	0.95	0.95	1	1	1	0.92	0.91	0.92	0.93	0.87	0.93	0.88	0.96	0.89	1	1	1
	N	0.75	0.75	0.76	0.81	0.81	0.81	0.84	0.76	0.79	0.82	0.8	0.82	0.68	0.82	0.72	0.81	0.88	0.82
	M	0.98	0.98	0.98	0.97	0.98	0.97	0.97	1	0.97	0.97	1	0.97	0.92	0.91	0.92	0.95	0.96	0.95
LUSC	T	0.9	0.91	0.91	0.92	0.92	0.92	0.91	1	0.91	0.92	1	0.92	0.91	0.98	0.91	0.91	0.98	0.91
	N	0.87	0.85	0.85	0.79	0.79	0.8	0.78	0.82	0.79	0.81	0.79	0.8	0.72	0.71	0.72	0.89	0.87	0.89
	M	1	1	1	1	1	1	0.98	1	0.98	1	1	1	0.98	0.97	0.98	1	1	1
